# Cerebral organoid model reveals excessive proliferation of human caudal late interneuron progenitors in Tuberous Sclerosis Complex

**DOI:** 10.1101/2020.02.27.967802

**Authors:** Oliver L. Eichmüller, Nina S. Corsini, Ábel Vértesy, Theresa Scholl, Victoria-Elisabeth Gruber, Angela M. Peer, Julia Chu, Maria Novatchkova, Mercedes F. Paredes, Martha Feucht, Jürgen A. Knoblich

## Abstract

Although the intricate and prolonged development of the human brain critically distinguishes it from other mammals^1^, our current understanding of neurodevelopmental diseases is largely based on work using animal models. Recent studies revealed that neural progenitors in the human brain are profoundly different from those found in rodent animal models^2–5^. Moreover, post-mortem studies revealed extensive migration of interneurons into the late-gestational and post-natal human prefrontal cortex that does not occur in rodents^6^. Here, we use cerebral organoids to show that overproduction of mid-gestational human interneurons causes Tuberous Sclerosis Complex (TSC), a severe neuro-developmental disorder associated with mutations in *TSC1* and *TSC2*. We identify a previously uncharacterized population of caudal late interneuron progenitors, the CLIP-cells. In organoids derived from patients carrying heterozygous *TSC2* mutations, dysregulation of mTOR signaling leads to CLIP-cell over-proliferation and formation of cortical tubers and subependymal tumors. Surprisingly, second-hit events resulting from copy-neutral loss-of-heterozygosity (cnLOH) are not causative for but occur during the progression of tumor lesions. Instead, EGFR signaling is required for tumor proliferation, opening up a promising approach to treat TSC lesions. Our study demonstrates that the analysis of developmental disorders in organoid models can lead to fundamental insights into human brain development and neuropsychiatric disorders.

---

Tuberous sclerosis complex (TSC) is a rare autosomal dominant disorder characterized by pathological malformations in multiple organs^7^. Among those, brain defects leading to severe neuropsychiatric symptoms like autism spectrum disorder (ASD), intractable seizures and intellectual disability (ID) are most debilitating and seen in the majority of patients^8^. Most patients have cortical tubers^9^, focal dysplastic regions in the cortex that are diagnosed by MRI and consist of dysmorphic neurons and giant cells. In addition, 80% of the patients display subependymal nodules (SEN) that form along the lateral ventricle and can develop into subependymal giant cell astrocytomas (SEGAs) in 10-15% of the patients^7,10^. It was thought that TSC pathogenesis is initiated by constitutive mTOR activity resulting from inactivation of the second allele^11^ along the lines of the classic Knudson two-hit hypothesis of tumorigenesis^12^. This is supported by existing mouse models and a spheroid model for TSC, as characteristic brain alterations are observed exclusively in *Tsc1* or *Tsc2* homozygous mutant mice and spheroids^13–18^. Genetic analysis in patients, however, revealed that loss of the second allele is frequent in SEN/SEGA, but rare in cortical tubers^19–22^, conflicting with the two-hit hypothesis. In addition, the cellular origins of cortical tubers and SEN/SEGAs remain unclear. Interestingly, recent work using human primary tissues suggested a common cell-of-origin for both lesions based on shared transcriptomic alterations^21^. In order to study the cell types and mechanisms leading to the generation of tumors and tubers we generated human cerebral organoids^23^ from patient-derived induced pluripotent stem cells (iPSCs) and compared our results to human primary material.
