## Supplemental Table 1 for "Cerebral organoid model reveals excessive proliferation of human caudal late interneuron progenitors in Tuberous Sclerosis Complex"

### Sheet: Sheet1
Antibodies used for paraffin sections for human tissue
PRIMARY ANTIBODY	ORDER NUMBER	ANTIGEN RETRIEVAL	BLOCKING	SECONDARY ANTIBODY	Detection method
(DILUTION)
EGFR (1/50)	NCL-L-EGFR-384 (Novocastra)	EDTA pH 8.6 30min	TBS-T (0.05% Tween 20) 3% BSA 10% Goat serum (1h)	Goat Anti-Mouse IgG H&L (Biotin) cat. ab6788 (Abcam)	BOND Intense R Detection cat. DS9263
TSC2 (1/200) (1h)	4308S (Cell Signaling)	Sodium citrate pH 6 20min	PBS-T (0.05% Tween 20) 2% BSA (1h)	Goat Anti-Rabbit (Biotin) cat.E0432 (DAKO)	BOND Intense R Detection cat. DS9263
MAP2 (1/2000)	ab5392 (Abcam)	Sodium citrate pH 6 20min	PBS-T (0.05% Tween 20) 2% BSA	Goat Anti-Chicken (Biotin) cat. ab6876, abcam	BOND Intense R Detection cat. DS9263
GFAP (1/500)	Z0334 (DAKO)	Sodium citrate pH 6 20min	No blocking	Goat Anti-Rabbit (Biotin) cat.E0432 (DAKO)	BOND Intense R Detection cat. DS9263
Vimentin (1/50)	GA63061-2 (DAKO)	no antigen retrieval	10% FCS in TBS	secondary system HRP rabbit/mouse Envision K5007	EnVision™ FLEX+ kit (Dako)
GFAP (1/3000)	MAB3402 (Sigma-Aldrich)	Proteinase K 10 min	10% FCS in TBS	secondary system HRP rabbit/mouse Envision K5007	EnVision™ FLEX+ kit (Dako)
Secretagogin (1/500)	HPA006641-100UL (Sigma)	Sodium citrate pH 6 20min	10% FCS in TBS	secondary system HRP rabbit/mouse Envision K5007	EnVision™ FLEX+ kit (Dako)
Ki67 1/200 (1h)	ab16667 (abcam)	Sodium citrate pH 6 20min	No blocking	Goat Anti-Rabbit (Biotin) cat.E0432 (DAKO)	BOND Intense R Detection cat. DS9263
Coup TFII 1/100 (2h)		Sodium citrate pH 6 30min	PBS-T (0.05% Tween 20) 2% BSA 5% Goat serum	Goat Anti-Mouse IgG H&L (Biotin) cat. ab6788 (Abcam)	BOND Intense R Detection cat. DS9263
SCGN (1/500) (2h)	HPA006641-100UL (Sigma)	Sodium citrate pH 6 20min	PBS-T (0.3% Triton) 2% BSA 5% Goat serum	Goat Anti-Rabbit cat.E0432 (DAKO)	BOND Intense R Detection cat. DS9263
Antibodies used for frozen organoid sections
Primary Ab	Species	Dilution	Manufacturer	Cat. No.
CoupTF2	mouse	1:200	Perseus Proteomics	PP-H7147-00
Sp8	goat	1:200	SCBT	sc-104661
SCGN	rabbit	1:200	Sigma	HPA06641-100uL
pS6	rabbit	1:200	Cell Signaling	2211S
Ki67	mouse	1:200	BD Pharmingen	556003
EGFR	sheep	1:200	Abcam	ab98133
PTGDS	rabbit	1:200	Abcam	ab182141
Prox1	goat	1:200	R&D	AF2727
