## Supplemental Table 2 for "Cerebral organoid model reveals excessive proliferation of human caudal late interneuron progenitors in Tuberous Sclerosis Complex"

### Sheet: Referenced Heatmap Genelist
gene	group	reference
SLCO1C1	q	5				1	Obernier, K. & Alvarez-Buylla, A. Neural stem cells: origin, heterogeneity and regulation in the adult mammalian brain. Development 146, doi:10.1242/dev.156059 (2019).
GLUD1	q	3				2	Platel, J. C. & Bordey, A. The multifaceted subventricular zone astrocyte: From a metabolic and pro-neurogenic role to acting as a neural stem cell. Neuroscience 323, 20-28, doi:10.1016/j.neuroscience.2015.10.053 (2016).
MT3	q	3, 5, 8				3	Shin, J. et al. Single-Cell RNA-Seq with Waterfall Reveals Molecular Cascades underlying Adult Neurogenesis. Cell Stem Cell 17, 360-372, doi:10.1016/j.stem.2015.07.013 (2015).
PEA15	q	5, 8				4	Codega, P. et al. Prospective identification and purification of quiescent adult neural stem cells from their in vivo niche. Neuron 82, 545-559, doi:10.1016/j.neuron.2014.02.039 (2014).
FABP7	q	1, 3, 6, 7				5	Yuzwa, S. A. et al. Developmental Emergence of Adult Neural Stem Cells as Revealed by Single-Cell Transcriptional Profiling. Cell Rep 21, 3970-3986, doi:10.1016/j.celrep.2017.12.017 (2017).
CLU	q	1, 3, 7, 8				6	Llorens-Bobadilla, E. et al. Single-Cell Transcriptomics Reveals a Population of Dormant Neural Stem Cells that Become Activated upon Brain Injury. Cell Stem Cell 17, 329-340, doi:10.1016/j.stem.2015.07.002 (2015).
SAT1	q	3				7	Basak, O. et al. Troy+ brain stem cells cycle through quiescence and regulate their number by sensing niche occupancy. Proc Natl Acad Sci U S A 115, E610-E619, doi:10.1073/pnas.1715911114 (2018).
HOPX	q	3, 5				8	Dulken, B. W., Leeman, D. S., Boutet, S. C., Hebestreit, K. & Brunet, A. Single-Cell Transcriptomic Analysis Defines Heterogeneity and Transcriptional Dynamics in the Adult Neural Stem Cell Lineage. Cell Rep 18, 777-790, doi:10.1016/j.celrep.2016.12.060 (2017).
APOE	q/p	1, 3, 4, 7				9	Leeman, D. S. et al. Lysosome activation clears aggregates and enhances quiescent neural stem cell activation during aging. Science 359, 1277-1283, doi:10.1126/science.aag3048 (2018).
SPARCL1	q	1, 3, 7
ATP1A2	q	1, 7, 8
CPE	q/a	1, 3, 7
PSAT1	q	5, 8
CST3	q/p	1, 3, 7
GPM6B	q	3, 5
EDNRB	q	5, 8
B2M	q	5, 8
TTYH1	q	3, 5, 8
PTN	q	1, 3, 7
SLC1A3	q	1, 3, 6, 7, 8
NTRK2	p	1, 3, 7
PON2	q	5, 8
CD63	q	3, 5
FOS	a	1, 7
BCAN	q	1, 7
DBI	p	1, 3, 7
ID4	q	1, 6
PTPRZ1	q	5, 8
NES	p	1
ID2	q	1, 6
QKI	q/p	3
HES5	q/p	1, 7
ASCL1	a	1, 6, 7, 8
SOX9	q/p	1, 3, 6
CD9	q/p	6
NOVA1	q	8
TUBA1B	tac	3, 8
TAGLN3	q	8
IGFBP5	q	1, 7
EGFR	a	1
LIMA1	a	1, 7
OLIG2	a	1, 7
DLL3	a	1
OLIG1	a	8
CKB	a	1, 7
BTG1	NB	1, 7
SYT1	NB	7
SOX11	NB	1, 7
NFIB	NB	1, 7
HMGB1	NB	3
SOX4	NB	8
GAP43	NB	own data
TMSB10	NB	1, 7
TMSB4X	NB	1, 7
HMGN2	NB	1, 7
NREP	NB	1, 7
TUBA1A	NB	own data
DCX	NB	1, 7, 8
MLLT11	NB	8
RND3	NB	8
STMN2	NB	1, 7
RTN1	NB	8
H2AFZ	NB	1, 7
SFRP1	NB	1, 7
UCHL1	NB	8

### Sheet: Gene List before thresholds
	official gene symbol	Cell Type
1	GFAP	qNSCs, aNSCs
2	PROM1	qNSCs, aNSCs
3	S1PR1	qNSCs, aNSCs
4	HES5	qNSCs, aNSCs
5	NOTCH2	qNSCs
6	SOX9	qNSCs, pNSCs
7	ID2	qNSCs
8	AGT	qNSCs
9	ALDOC	qNSCs
10	RN45s	qNSCs
11	APOE	qNSCs
12	AQP4	qNSCs
13	ACSL3	qNSCs
14	CD81	qNSCs
15	CD9	qNSCs, pNSCs
16	RARRES2	qNSCs
17	BCAN	qNSCs
18	CLDN10	qNSCs
19	CLU	qNSCs
20	CST3	qNSCs, pNSCs
21	ETNPPL	qNSCs
22	FGFR3	qNSCs
23	GPR37L1	qNSCs
24	HTRA1	qNSCs
25	MT1A	qNSCs
26	PRDX6	qNSCs
27	PRNP	qNSCs
28	PTN	qNSCs
29	HEPACAM	qNSCs
30	SLCO1C1	qNSCs
31	SLC6A1	qNSCs
32	SLC6A9	qNSCs
33	ACSL6	qNSCs
34	GJB6	qNSCs
35	SPARC	qNSCs
36	SPARCL1	qNSCs
37	BMP1	qNSCs
38	BMP6	qNSCs
39	BMPR1B	qNSCs
40	ID4	qNSCs
41	LFNG	qNSCs
42	NUPR1	qNSCs
43	SMARCB1	qNSCs
44	TFEB	qNSCs
45	TOB1	qNSCs
46	TP53	qNSCs
47	NR2E1	qNSCs
48	C4B	qNSCs
49	DKK3	qNSCs
50	FXYD1	qNSCs
51	GSTM1	qNSCs
52	IGFBP5	qNSCs
53	ITM2B	qNSCs
54	NTRK2	qNSCs, pNSCs
55	S100A6	qNSCs
56	SLC1A2	qNSCs
57	SFRP1	qNSCs
58	THBS4	qNSCs
59	FABP7	qNSCs
60	ALDH1L1	qNSCs
61	SLC1A3	qNSCs
62	ATP1A2	qNSCs
63	GJA1	qNSCs
64	NTSR2	qNSCs
65	CPE	qNSCs, aNSCs
66	DBI	primed
67	CKB	aNSCs
68	FOS	aNSCs
69	DLL1	aNSCs
70	ACOT1	aNSCs
71	LIMA1	aNSCs
72	LUC7L3	aNSCs
73	MIAT	aNSCs
74	MYCN	aNSCs
75	OLIG2	aNSCs
76	DLL3	aNSCs
77	CCND1	aNSCs
78	MYC	aNSCs
79	EEF1A	aNSCs
80	JAG1	aNSCs
81	PAX6	aNSCs
82	SLC6A11	aNSCs
83	PTMA	aNSCs, TAC
84	CDK1	aNSCs, TAC
85	ASCL1	aNSCs
86	EGFR	aNSCs
87	DLX1	aNSCs
88	DLX2	aNSCs
89	E2F1	aNSCs
90	FOXM1	aNSCs
91	PCNA	TAC
92	H2AFZ	TAC
93	HMGN2	TAC
94	HSP90aa1	TAC
95	CDK2	aNSCs
96	FASN	qNSCs, aNSCs
97	LDHB	qNSCs, aNSCs
98	MCM2	TAC
99	MKI67	TAC
100	CDCA3	TAC
101	DLX1-AS	TAC
102	TUBA1B	TAC
103	SOX11	TAC, NB
104	DCX	TAC, NB
105	GAD1	TAC, NB
106	SP8	TAC, NB
107	TMSB4X	TAC, NB
108	STMN1	TAC, NB
109	TMSB10	TAC, NB
110	DLX6OS1	TAC, NB
111	STMN2	TAC, NB
112	TUBB3	TAC, NB
113	TUBB	TAC, NB
114	CD24	TAC, NB
115	NFIB	NB
116	BTG1	aNSCs, TAC
117	TUBB2B	NB
118	NREP	NB
119	RBFOX3	NB
120	SYT1	NB
121	SNAP25	NB
122	TNC	qNSCs
123	GPM6B	qNSCs
124	EDNRB	qNSCs
125	PEA15	qNSCs
126	TTYH1	qNSCs
127	MT3	qNSCs
128	MLC1	qNSCs
129	PTPRZ1	qNSCs
130	S100A16	qNSCs
131	GNG12	qNSCs
132	ASRGL1	qNSCs
133	VCAM1	qNSCs
134	PDPN	qNSCs
135	MGST1	qNSCs
136	GSTA4	qNSCs
137	ACSBG1	qNSCs
138	METRN	qNSCs
139	PSAT1	qNSCs
140	SCRG1	qNSCs
141	SERPINE2	qNSCs
142	TIMP3	qNSCs
143	HOPX	qNSCs
144	SLC4A4	qNSCs
145	B2M	qNSCs
146	PON2	qNSCs
147	MAGT1	qNSCs
148	OAT	qNSCs
149	TGFB2	qNSCs
150	REEP3	qNSCs
151	ACAA2	qNSCs
152	CNP	qNSCs
153	ARHGAP5	qNSCs
154	TMEM47	qNSCs
155	FZD2	qNSCs
156	PLXNC1	qNSCs
157	ATP1B2	qNSCs
158	HMGB3	TAC, NB
159	ELAVL4	TAC, NB
160	TPM4	TAC
161	HMGB1	TAC
162	BUB3	aNSCs, TAC
163	CD63	qNSCs
164	NPAS3	qNSCs, aNSCs
165	DDAH1	qNSCs
166	QKI	qNSCs, pNSCs
167	GLUD1	qNSCs
168	DTNA	qNSCs
169	SAT1	qNSCs
170	PLPP3	qNSCs
171	PLA2G16	qNSCs
172	NPC2	qNSCs, aNSCs
173	OLIG1	aNSCs
174	NOVA1	qNSCs
175	BASP1	aNSCs, TAC
176	MLLT11	TAC, NB
177	TERF2IP	aNSCs, TAC
178	RTN1	NB
179	RND3	aNSCs
180	TAGLN3	qNSCs, aNSCs
181	NSG1	NB
182	MARCKSL1	aNSCs, TAC
183	PAK3	aNSCs, TAC
184	SOX4	aNSCs, TAC
185	UCHL1	aNSCs
186	TCF4	NB
187	ARL4C	TAC
188	INSM1	TAC, NB
189	CSPG5	qNSCs
190	NES	qNSCs, aNSCs
191	GAP43	own data
192	NXPH1	own data
193	ELAVL2	TAC, NB
194	TUBA1A	own data
195	INA	own data
